# Systematic analysis of SARS-CoV-2 infection of an ACE2-negative human airway cell

**DOI:** 10.1101/2021.03.01.433431

**Authors:** Maritza Puray-Chavez, Kyle M. LaPak, Travis P. Schrank, Jennifer L. Elliott, Dhaval P. Bhatt, Megan J. Agajanian, Ria Jasuja, Dana Q. Lawson, Keanu Davis, Paul W. Rothlauf, Heejoon Jo, Nakyung Lee, Kasyap Tenneti, Jenna E. Eschbach, Christian Shema Mugisha, Hung R. Vuong, Adam L. Bailey, D. Neil Hayes, Sean P.J. Whelan, Amjad Horani, Steven L. Brody, Dennis Goldfarb, M. Ben Major, Sebla B. Kutluay

## Abstract

Established *in vitro* models for SARS-CoV-2 infection are limited and include cell lines of non-human origin and those engineered to overexpress ACE2, the cognate host cell receptor. We identified human H522 lung adenocarcinoma cells as naturally permissive to SARS-CoV-2 infection despite complete absence of ACE2. Infection of H522 cells required the SARS-CoV-2 spike protein, though in contrast to ACE2-dependent models, spike alone was not sufficient for H522 infection. Temporally resolved transcriptomic and proteomic profiling revealed alterations in cell cycle and the antiviral host cell response, including MDA5-dependent activation of type-I interferon signaling. Focused chemical screens point to important roles for clathrin-mediated endocytosis and endosomal cathepsins in SARS-CoV-2 infection of H522 cells. These findings imply the utilization of an alternative SARS-CoV-2 host cell receptor which may impact tropism of SARS-CoV-2 and consequently human disease pathogenesis.
