## Supplemental table S3 for "Systematic analysis of SARS-CoV-2 infection of an ACE2-negative human airway cell"

### Sheet: Legend
Sheet:	Over-representation - Hallmark, Over-representation - Reactome
Column Name	Description
Description	Name of gene set
category	Gene set source
pvalue_x	Enrichment p-value for cluster x
p.adjust_x	Adjusted p-value for cluster x
qvalue_x	Q-value for cluster x
Count_x	Number of genes from the set that were in cluster x
GeneRatio_x	Number of genes from the set in the cluster / number of genes in the cluster
BgRatio_x	Number of genes from the set in the whole dataset / number of genes in the whole dataset
Sheet:	Ranked GSEA
pathway	Name of gene set
NES_4hrs	Normalized enrichment score for genes ranked by 4hr / 4hr mock
NES_24hrs	Normalized enrichment score for genes ranked by 24hr / 4hr mock
NES_48hrs	Normalized enrichment score for genes ranked by 48hr / 4hr mock
NES_72hrs	Normalized enrichment score for genes ranked by 72hr / 4hr mock
NES_96hrs	Normalized enrichment score for genes ranked by 96hr / 4hr mock
PADJ_4hrs	Adjusted p-value corresponding to NES_4hrs
PADJ_24hrs	Adjusted p-value corresponding to NES_24hrs
PADJ_48hrs	Adjusted p-value corresponding to NES_48hrs
PADJ_72hrs	Adjusted p-value corresponding to NES_72hrs
PADJ_96hrs	Adjusted p-value corresponding to NES_96hrs

### Sheet: Over-representation - Hallmark
Description	category	pvalue_1	pvalue_2	pvalue_3	pvalue_4	pvalue_5	pvalue_7	p.adjust_1	p.adjust_2	p.adjust_3	p.adjust_4	p.adjust_5	p.adjust_7	qvalue_1	qvalue_2	qvalue_3	qvalue_4	qvalue_5	qvalue_7	Count_1	Count_2	Count_3	Count_4	Count_5	Count_7	GeneRatio_1	GeneRatio_2	GeneRatio_3	GeneRatio_4	GeneRatio_5	GeneRatio_7	BgRatio_1	BgRatio_2	BgRatio_3	BgRatio_4	BgRatio_5	BgRatio_7
HALLMARK_TNFA_SIGNALING_VIA_NFKB	Hallmark	9.99911e-08						3.61968e-05						3.12604e-05						10						10/57						143/7442
HALLMARK_UV_RESPONSE_UP	Hallmark	3.49689e-06						0.000343093						0.000296303						8						8/57						122/7442
HALLMARK_INFLAMMATORY_RESPONSE	Hallmark	4.52181e-05						0.00204612						0.00176708						6						6/57						86/7442
HALLMARK_KRAS_SIGNALING_UP	Hallmark	4.52181e-05						0.00204612						0.00176708						6						6/57						86/7442
HALLMARK_E2F_TARGETS	Hallmark	0.000117646	6.01853e-05	0.00142177				0.00425877	0.0168519	0.035932				0.00367797	0.0158382	0.0276191				8	14	5				8/57	14/155	5/32				198/7442	198/7442	198/7442
HALLMARK_EPITHELIAL_MESENCHYMAL_TRANSITION	Hallmark	0.00192362						0.043522						0.0375866						5						5/57						117/7442
HALLMARK_ESTROGEN_RESPONSE_LATE	Hallmark	0.00336323		0.0189674				0.0608744		0.114629				0.0525726		0.0881096				5		3				5/57		3/32				133/7442		133/7442
HALLMARK_TGF_BETA_SIGNALING	Hallmark	0.00577318		0.0178655				0.0870788		0.114629				0.0752032		0.0881096				3		2				3/57		2/32				48/7442		48/7442
HALLMARK_P53_PATHWAY	Hallmark	0.00697043						0.0970498						0.0838145						5						5/57						158/7442
HALLMARK_MTORC1_SIGNALING	Hallmark	0.0121419						0.112014						0.0967382						5						5/57						181/7442
HALLMARK_G2M_CHECKPOINT	Hallmark		1.84017e-06						0.0010305						0.000968512						16						16/155						190/7442
HALLMARK_MYC_TARGETS_V1	Hallmark			0.00942116						0.0903132						0.0694191						4						4/32						196/7442
HALLMARK_IL6_JAK_STAT3_SIGNALING	Hallmark			0.0151435						0.105247						0.0808979						2						2/32						44/7442
HALLMARK_APICAL_JUNCTION	Hallmark					0.000361716						0.0933226						0.0887155						8						8/98						134/7442
HALLMARK_MYOGENESIS	Hallmark					0.000800953						0.103323						0.0982221						7						7/98						116/7442

### Sheet: Over-representation - Reactome
Description	category	pvalue_1	pvalue_2	pvalue_3	pvalue_4	pvalue_5	pvalue_7	p.adjust_1	p.adjust_2	p.adjust_3	p.adjust_4	p.adjust_5	p.adjust_7	qvalue_1	qvalue_2	qvalue_3	qvalue_4	qvalue_5	qvalue_7	Count_1	Count_2	Count_3	Count_4	Count_5	Count_7	GeneRatio_1	GeneRatio_2	GeneRatio_3	GeneRatio_4	GeneRatio_5	GeneRatio_7	BgRatio_1	BgRatio_2	BgRatio_3	BgRatio_4	BgRatio_5	BgRatio_7
REACTOME_G1_S_SPECIFIC_TRANSCRIPTION	Reactome	1.89391e-06						0.000342797						0.000296048						5						5/57						28/7442
REACTOME_NGF_STIMULATED_TRANSCRIPTION	Reactome	3.79108e-06		0.00819829				0.000343093		0.0855525				0.000296303		0.0657598				5		2				5/57		2/32				32/7442		32/7442
REACTOME_NUCLEAR_EVENTS_KINASE_AND_TRANSCRIPTION_FACTOR_ACTIVATION_	Reactome	3.95849e-05		0.00130742				0.00204612		0.035932				0.00176708		0.0276191				5		3				5/57		3/32				51/7442		51/7442
REACTOME_G0_AND_EARLY_G1	Reactome	4.07855e-05						0.00204612						0.00176708						4						4/57						26/7442
REACTOME_MITOTIC_G1_PHASE_AND_G1_S_TRANSITION	Reactome	0.000112706						0.00425877						0.00367797						7						7/57						146/7442
REACTOME_TRANSCRIPTION_OF_E2F_TARGETS_UNDER_NEGATIVE_CONTROL_BY_DREAM_COMPLEX	Reactome	0.000378439						0.0119847						0.0103502						3						3/57						19/7442
REACTOME_TP53_REGULATES_TRANSCRIPTION_OF_CELL_CYCLE_GENES	Reactome	0.000397282						0.0119847						0.0103502						4						4/57						46/7442
REACTOME_CELL_CYCLE_MITOTIC	Reactome	0.000863359	0.000132444	0.0148937				0.0240412	0.0247228	0.105247				0.0207626	0.0232357	0.0808979				11	23	6				11/57	23/155	6/32				479/7442	479/7442	479/7442
REACTOME_S_PHASE	Reactome	0.00123586						0.0319557						0.0275977						6						6/57						158/7442
REACTOME_SIGNALING_BY_NTRKS	Reactome	0.00152356		0.0116976				0.0367686		0.0985432				0.0317542		0.0757451				5		3				5/57		3/32				111/7442		111/7442
REACTOME_DNA_REPLICATION	Reactome	0.00248212						0.0511397						0.0441654						5						5/57						124/7442
REACTOME_ACTIVATION_OF_ATR_IN_RESPONSE_TO_REPLICATION_STRESS	Reactome	0.00254286						0.0511397						0.0441654						3						3/57						36/7442
REACTOME_REMOVAL_OF_THE_FLAP_INTERMEDIATE_FROM_THE_C_STRAND	Reactome	0.00303273						0.0577816						0.0499015						2						2/57						11/7442
REACTOME_TP53_REGULATES_TRANSCRIPTION_OF_GENES_INVOLVED_IN_G1_CELL_CYCLE_ARREST	Reactome	0.00425889						0.0734151						0.063403						2						2/57						13/7442
REACTOME_SENESCENCE_ASSOCIATED_SECRETORY_PHENOTYPE_SASP_	Reactome	0.00481372						0.0792076						0.0684056						3						3/57						45/7442
REACTOME_PROCESSIVE_SYNTHESIS_ON_THE_LAGGING_STRAND	Reactome	0.00567709						0.0870788						0.0752032						2						2/57						15/7442
REACTOME_SIGNALING_BY_RECEPTOR_TYROSINE_KINASES	Reactome	0.00612719		0.0184387				0.0887216		0.114629				0.0766221		0.0881096				8		5				8/57		5/32				364/7442		364/7442
REACTOME_ABERRANT_REGULATION_OF_MITOTIC_G1_S_TRANSITION_IN_CANCER_DUE_TO_RB1_DEFECTS	Reactome	0.00728139						0.0976246						0.0843108						2						2/57						17/7442
REACTOME_INTERLEUKIN_4_AND_INTERLEUKIN_13_SIGNALING	Reactome	0.00761141						0.0984046						0.0849845						3						3/57						53/7442
REACTOME_EXTRA_NUCLEAR_ESTROGEN_SIGNALING	Reactome	0.0084328						0.105265						0.0909089						3						3/57						55/7442
REACTOME_BINDING_AND_UPTAKE_OF_LIGANDS_BY_SCAVENGER_RECEPTORS	Reactome	0.00906599						0.105867						0.0914295						2						2/57						19/7442
REACTOME_PROCESSIVE_SYNTHESIS_ON_THE_C_STRAND_OF_THE_TELOMERE	Reactome	0.00906599						0.105867						0.0914295						2						2/57						19/7442
REACTOME_ESTROGEN_DEPENDENT_NUCLEAR_EVENTS_DOWNSTREAM_OF_ESR_MEMBRANE_SIGNALING	Reactome	0.0100241						0.109962						0.0949654						2						2/57						20/7442
REACTOME_LAGGING_STRAND_SYNTHESIS	Reactome	0.0100241						0.109962						0.0949654						2						2/57						20/7442
REACTOME_PCNA_DEPENDENT_LONG_PATCH_BASE_EXCISION_REPAIR	Reactome	0.0110252						0.112014						0.0967382						2						2/57						21/7442
REACTOME_TRANSCRIPTIONAL_REGULATION_OF_GRANULOPOIESIS	Reactome	0.0110252						0.112014						0.0967382						2						2/57						21/7442
REACTOME_CELL_CYCLE_CHECKPOINTS	Reactome	0.0117162						0.112014						0.0967382						6						6/57						250/7442
REACTOME_SIGNALING_BY_EGFR_IN_CANCER	Reactome	0.0120686						0.112014						0.0967382						2						2/57						22/7442
REACTOME_UPTAKE_AND_ACTIONS_OF_BACTERIAL_TOXINS	Reactome	0.0120686						0.112014						0.0967382						2						2/57						22/7442
REACTOME_CELLULAR_SENESCENCE	Reactome	0.0127964						0.112014						0.0967382						4						4/57						119/7442
REACTOME_ATTENUATION_PHASE	Reactome	0.0131535						0.112014						0.0967382						2						2/57						23/7442
REACTOME_SIGNALING_BY_ERBB2_IN_CANCER	Reactome	0.0131535						0.112014						0.0967382						2						2/57						23/7442
REACTOME_G1_S_DNA_DAMAGE_CHECKPOINTS	Reactome	0.0133056						0.112014						0.0967382						3						3/57						65/7442
REACTOME_RESOLUTION_OF_AP_SITES_VIA_THE_MULTIPLE_NUCLEOTIDE_PATCH_REPLACEMENT_PATHWAY	Reactome	0.0142793						0.113802						0.0982824						2						2/57						24/7442
REACTOME_THE_ROLE_OF_GTSE1_IN_G2_M_PROGRESSION_AFTER_G2_CHECKPOINT	Reactome	0.0144368		0.0028706				0.113802		0.0443348				0.0982824		0.0340778				3		3				3/57		3/32				67/7442		67/7442
REACTOME_TRANSCRIPTIONAL_REGULATION_BY_TP53	Reactome	0.0144611						0.113802						0.0982824						7						7/57						340/7442
REACTOME_SUMOYLATION_OF_DNA_REPLICATION_PROTEINS	Reactome		0.00030842						0.0431788						0.0405816						6						6/155						45/7442
REACTOME_RHO_GTPASES_ACTIVATE_IQGAPS	Reactome			7.83504e-05						0.0129346						0.00994214						3						3/32						20/7442
REACTOME_GAP_JUNCTION_TRAFFICKING_AND_REGULATION	Reactome			0.000137489						0.0129346						0.00994214						3						3/32						24/7442
REACTOME_COOPERATION_OF_PREFOLDIN_AND_TRIC_CCT_IN_ACTIN_AND_TUBULIN_FOLDING	Reactome			0.000155782						0.0129346						0.00994214						3						3/32						25/7442
REACTOME_RHO_GTPASES_ACTIVATE_FORMINS	Reactome			0.000186109						0.0129346						0.00994214						5						5/32						127/7442
REACTOME_RECYCLING_PATHWAY_OF_L1	Reactome			0.00043054						0.023938						0.0183999						3						3/32						35/7442
REACTOME_TRANSPORT_OF_CONNEXONS_TO_THE_PLASMA_MEMBRANE	Reactome			0.000788967						0.0332879						0.0255867						2						2/32						10/7442
REACTOME_SEPARATION_OF_SISTER_CHROMATIDS	Reactome			0.000838185						0.0332879						0.0255867						5						5/32						176/7442
REACTOME_GAP_JUNCTION_ASSEMBLY	Reactome			0.00115095						0.035932						0.0276191						2						2/32						12/7442
REACTOME_RESOLUTION_OF_SISTER_CHROMATID_COHESION	Reactome			0.00130554						0.035932						0.0276191						4						4/32						113/7442
REACTOME_POST_CHAPERONIN_TUBULIN_FOLDING_PATHWAY	Reactome			0.00181637						0.0420792						0.0323441						2						2/32						15/7442
REACTOME_TRANSLOCATION_OF_SLC2A4_GLUT4_TO_THE_PLASMA_MEMBRANE	Reactome			0.00209277						0.0440888						0.0338888						3						3/32						60/7442
REACTOME_MITOTIC_METAPHASE_AND_ANAPHASE	Reactome			0.00230883						0.0440888						0.0338888						5						5/32						221/7442
REACTOME_ACTIVATION_OF_AMPK_DOWNSTREAM_OF_NMDARS	Reactome			0.00262549						0.0440888						0.0338888						2						2/32						18/7442
REACTOME_FORMATION_OF_TUBULIN_FOLDING_INTERMEDIATES_BY_CCT_TRIC	Reactome			0.00262549						0.0440888						0.0338888						2						2/32						18/7442
REACTOME_RHO_GTPASE_EFFECTORS	Reactome			0.00269608						0.0440888						0.0338888						5						5/32						229/7442
REACTOME_L1CAM_INTERACTIONS	Reactome			0.00380612						0.0519159						0.0399051						3						3/32						74/7442
REACTOME_ASSEMBLY_AND_CELL_SURFACE_PRESENTATION_OF_NMDA_RECEPTORS	Reactome			0.00392171						0.0519159						0.0399051						2						2/32						22/7442
REACTOME_SEALING_OF_THE_NUCLEAR_ENVELOPE_NE_BY_ESCRT_III	Reactome			0.00392171						0.0519159						0.0399051						2						2/32						22/7442
REACTOME_CARBOXYTERMINAL_POST_TRANSLATIONAL_MODIFICATIONS_OF_TUBULIN	Reactome			0.00428371						0.0541305						0.0416073						2						2/32						23/7442
REACTOME_PROTEIN_FOLDING	Reactome			0.00457608						0.0553109						0.0425146						3						3/32						79/7442
REACTOME_MAPK_TARGETS_NUCLEAR_EVENTS_MEDIATED_BY_MAP_KINASES	Reactome			0.00631508						0.0731496						0.0562263						2						2/32						28/7442
REACTOME_AGGREPHAGY	Reactome			0.00722858						0.0803818						0.0617853						2						2/32						30/7442
REACTOME_MITOTIC_PROMETAPHASE	Reactome			0.00830906						0.0855525						0.0657598						4						4/32						189/7442
REACTOME_HEDGEHOG_OFF_STATE	Reactome			0.00880363						0.0874075						0.0671856						3						3/32						100/7442
REACTOME_TRNA_PROCESSING	Reactome			0.00980018						0.090815						0.0698048						3						3/32						104/7442
REACTOME_SIGNALING_BY_RHO_GTPASES	Reactome			0.0115967						0.0985432						0.0757451						5						5/32						324/7442
REACTOME_FACTORS_INVOLVED_IN_MEGAKARYOCYTE_DEVELOPMENT_AND_PLATELET_PRODUCTION	Reactome			0.0116976						0.0985432						0.0757451						3						3/32						111/7442
REACTOME_COPI_INDEPENDENT_GOLGI_TO_ER_RETROGRADE_TRAFFIC	Reactome			0.01262						0.103187						0.0793146						2						2/32						40/7442
REACTOME_M_PHASE	Reactome			0.0137482						0.105247						0.0808979						5						5/32						338/7442
REACTOME_HSP90_CHAPERONE_CYCLE_FOR_STEROID_HORMONE_RECEPTORS_SHR_	Reactome			0.0138565						0.105247						0.0808979						2						2/32						42/7442
REACTOME_CELLULAR_RESPONSES_TO_EXTERNAL_STIMULI	Reactome			0.014059						0.105247						0.0808979						6						6/32						473/7442
REACTOME_KINESINS	Reactome			0.0144937						0.105247						0.0808979						2						2/32						43/7442
REACTOME_SIGNALING_BY_HEDGEHOG	Reactome			0.0174959						0.114629						0.0881096						3						3/32						129/7442
REACTOME_INTRAFLAGELLAR_TRANSPORT	Reactome			0.0178655						0.114629						0.0881096						2						2/32						48/7442
REACTOME_MAPK_FAMILY_SIGNALING_CASCADES	Reactome			0.0189268						0.114629						0.0881096						4						4/32						241/7442
REACTOME_INTERFERON_ALPHA_BETA_SIGNALING	Reactome				3.42981e-05						0.0305596						0.0305596						13						13/571						47/7442
REACTOME_TRANSPORT_TO_THE_GOLGI_AND_SUBSEQUENT_MODIFICATION	Reactome						4.13938e-05						0.0276924						0.0274506						18						18/301						153/7442
REACTOME_ASPARAGINE_N_LINKED_GLYCOSYLATION	Reactome						0.00024454						0.0546362						0.0541591						23						23/301						255/7442
REACTOME_ER_TO_GOLGI_ANTEROGRADE_TRANSPORT	Reactome						0.000245005						0.0546362						0.0541591						15						15/301						131/7442

### Sheet: Ranked GSEA
pathway	NES_4hrs	NES_24hrs	NES_48hrs	NES_72hrs	NES_96hrs	PADJ_4hrs	PADJ_24hrs	PADJ_48hrs	PADJ_72hrs	PADJ_96hrs
GO_ADAPTIVE_IMMUNE_RESPONSE	-1.52965	-1.47365	-1.27261	0.945854	0.748891	0.0074338	0.0118794	0.132375	0.999548	0.999521
GO_ANAPHASE_PROMOTING_COMPLEX_DEPENDENT_CATABOLIC_PROCESS	2.68184	2.59434	2.40298	1.41001	1.3547	0.000186751	0.000126621	0.000246228	0.709671	0.639967
GO_ANATOMICAL_STRUCTURE_HOMEOSTASIS	1.63769	2.03581	1.41262	0.670317	-0.880906	0.000186751	0.000126621	0.0264821	0.999548	0.999521
GO_ANIMAL_ORGAN_REGENERATION	2.12588	1.83996	1.34535	0.617924	-0.853447	0.000186751	0.00497439	0.231334	0.999548	0.999521
GO_ANTIGEN_PROCESSING_AND_PRESENTATION_OF_EXOGENOUS_PEPTIDE_ANTIGEN_VIA_MHC_CLASS_I	2.12295	1.96601	2.03303	1.51999	1.31911	0.000186751	0.000616435	0.000246228	0.62124	0.653387
GO_ANTIGEN_PROCESSING_AND_PRESENTATION_OF_PEPTIDE_ANTIGEN_VIA_MHC_CLASS_I	1.9755	1.94677	1.84537	1.12377	1.0242	0.000246838	0.000552938	0.00244087	0.999548	0.883187
GO_ATTACHMENT_OF_SPINDLE_MICROTUBULES_TO_KINETOCHORE	1.86499	1.792	1.01951	-1.48657	-1.49303	0.00469745	0.0111356	0.643536	0.709671	0.639967
GO_CELL_CYCLE_CHECKPOINT	2.12049	2.38168	1.4654	-0.967743	-0.874711	0.000186751	0.000126621	0.0274592	0.999548	0.999521
GO_CELL_CYCLE_DNA_REPLICATION	2.36728	2.54235	1.91658	0.644833	-0.85618	0.000186751	0.000126621	0.00216733	0.999548	0.999521
GO_CELL_CYCLE_G1_S_PHASE_TRANSITION	2.50835	2.556	1.5588	-1.24641	-1.1492	0.000186751	0.000126621	0.00651999	0.709697	0.738655
GO_CELL_CYCLE_G2_M_PHASE_TRANSITION	2.07539	2.30972	1.63618	0.717038	-0.849721	0.000186751	0.000126621	0.00169629	0.999548	0.999521
GO_CELL_DIVISION_SITE	1.44355	1.82125	1.10612	-1.03785	-0.973401	0.0689643	0.00583943	0.512038	0.999548	0.924127
GO_CELLULAR_RESPONSE_TO_IONIZING_RADIATION	1.58133	1.76533	0.826748	-0.781311	-1.10477	0.0250349	0.00762268	0.905095	0.999548	0.81079
GO_CELLULAR_RESPONSE_TO_REACTIVE_OXYGEN_SPECIES	1.6737	1.61409	1.28104	0.635179	-0.86605	0.00146998	0.00618541	0.225089	0.999548	0.999521
GO_CENTROMERE_COMPLEX_ASSEMBLY	2.35223	2.26539	1.78336	-0.996941	-1.11413	0.000186751	0.000189401	0.0134814	0.999548	0.81079
GO_CENTROSOME_DUPLICATION	1.60994	2.01496	1.06662	-0.860101	-1.21944	0.0172997	0.000264394	0.570088	0.999548	0.738655
GO_CHROMATIN_ASSEMBLY_OR_DISASSEMBLY	1.78464	2.00982	1.60043	0.885041	-1.12485	0.000377995	0.000126621	0.012908	0.999548	0.805429
GO_CHROMATIN_REMODELING_AT_CENTROMERE	2.39874	2.2258	1.70343	-0.936768	-1.03131	0.000186751	0.000126621	0.0328357	0.999548	0.882213
GO_CHROMOSOMAL_REGION	2.08375	2.47749	1.61828	-1.03421	-1.11973	0.000186751	0.000126621	0.00135506	0.999548	0.738655
GO_CHROMOSOME_CENTROMERIC_REGION	2.15876	2.3901	1.60723	-1.39301	-1.53075	0.000186751	0.000126621	0.00651999	0.62124	0.639967
GO_CHROMOSOME_LOCALIZATION	1.66574	1.93	1.43366	-1.26462	-1.20801	0.00907375	0.000675892	0.123409	0.796053	0.738655
GO_CHROMOSOME_SEPARATION	1.85325	2.186	1.74241	1.05074	1.02996	0.000717968	0.000126621	0.00660468	0.999548	0.882213
GO_CHROMOSOME_TELOMERIC_REGION	1.5897	2.12222	1.35549	1.10452	0.881485	0.00445779	0.000126621	0.132375	0.999548	0.999521
GO_CONDENSED_CHROMOSOME	2.06626	2.40133	1.72241	-0.924194	-1.03196	0.000186751	0.000126621	0.00118223	0.999548	0.882213
GO_CONDENSED_CHROMOSOME_CENTROMERIC_REGION	2.20099	2.3245	1.70735	-1.04546	-1.2611	0.000186751	0.000126621	0.00421445	0.999548	0.653387
GO_CONDENSED_NUCLEAR_CHROMOSOME	1.37509	1.88942	1.43851	-0.999278	-0.848432	0.0753185	0.00110672	0.109734	0.999548	0.999521
GO_COVALENT_CHROMATIN_MODIFICATION	1.40981	1.54876	1.20078	0.729643	-0.874394	0.00177443	0.000411464	0.210795	0.999548	0.999521
GO_CYCLIN_DEPENDENT_PROTEIN_KINASE_HOLOENZYME_COMPLEX	2.21653	2.21244	1.55194	-0.880557	-1.1495	0.000186751	0.000261342	0.0872307	0.999548	0.81079
GO_CYTOKINE_MEDIATED_SIGNALING_PATHWAY	1.56803	1.44774	1.42929	1.14422	0.861163	0.000201263	0.00211993	0.0103304	0.984145	0.999521
GO_CYTOKINESIS	1.8262	1.85136	1.28962	-0.920891	-1.37844	0.000488426	0.000365834	0.201123	0.999548	0.639967
GO_DNA_BIOSYNTHETIC_PROCESS	1.93748	2.27378	1.75896	0.943826	0.734325	0.000186751	0.000126621	0.000796432	0.999548	0.999521
GO_DNA_CONFORMATION_CHANGE	1.93971	2.32488	1.54979	0.849297	-0.928224	0.000186751	0.000126621	0.00608897	0.999548	0.999521
GO_DNA_DEPENDENT_DNA_REPLICATION	2.28594	2.68077	1.86668	1.11496	0.703552	0.000186751	0.000126621	0.00037048	0.999548	0.999521
GO_DNA_GEOMETRIC_CHANGE	1.43248	1.98932	1.12541	-0.878163	0.6881	0.0321344	0.00027269	0.456348	0.999548	0.999521
GO_DNA_INTEGRITY_CHECKPOINT	1.85635	2.16428	1.04653	-1.16021	-0.819438	0.000186751	0.000126621	0.585123	0.984145	0.999521
GO_DNA_PACKAGING	2.03801	2.27784	1.72992	0.942339	-1.01542	0.000186751	0.000126621	0.00212263	0.999548	0.882213
GO_DNA_POLYMERASE_COMPLEX	1.77848	2.00497	1.68349	0.506311	-0.743945	0.0152192	0.00306244	0.0471621	0.999548	0.999521
GO_DNA_RECOMBINATION	1.7872	2.20314	1.60632	1.03756	0.92659	0.000186751	0.000126621	0.00413385	0.999548	0.999521
GO_DNA_REPLICATION	2.16167	2.64294	1.76135	1.06484	0.804065	0.000186751	0.000126621	0.00037048	0.999548	0.999521
GO_DNA_REPLICATION_CHECKPOINT	1.76737	1.94927	1.40183	-0.795934	-0.790742	0.018618	0.00494266	0.236529	0.999548	0.999521
GO_DNA_REPLICATION_INITIATION	2.50792	2.62543	1.95115	0.887713	-0.622525	0.000186751	0.000126621	0.00256498	0.999548	0.999521
GO_DNA_STRAND_ELONGATION	2.02848	2.26267	1.39018	-0.572007	-1.10328	0.00131138	0.000126621	0.228787	0.999548	0.848781
GO_DNA_STRAND_ELONGATION_INVOLVED_IN_DNA_REPLICATION	2.14257	2.24547	1.75233	-0.831505	-1.40884	0.000392867	0.000256093	0.0315242	0.999548	0.649774
GO_DOUBLE_STRAND_BREAK_REPAIR	1.58271	2.13455	1.20085	0.815857	0.868652	0.00128321	0.000126621	0.269278	0.999548	0.999521
GO_FIBROBLAST_PROLIFERATION	1.72854	1.91172	1.24783	0.749043	-0.831606	0.00844495	0.0020722	0.329795	0.999548	0.999521
GO_FOREBRAIN_DEVELOPMENT	1.52245	1.36414	1.04152	-1.27541	-1.34629	0.0025673	0.0267584	0.586195	0.709671	0.639967
GO_FOREBRAIN_GENERATION_OF_NEURONS	1.97105	1.71736	1.48624	0.947656	-1.12588	0.00252767	0.0237114	0.140021	0.999548	0.81079
GO_FOREBRAIN_NEURON_DIFFERENTIATION	1.95254	1.6937	1.45991	0.995062	-1.2502	0.00359493	0.0305973	0.170465	0.999548	0.738655
GO_INNATE_IMMUNE_RESPONSE	1.47222	1.33909	1.27214	1.19273	0.943636	0.000523889	0.0101589	0.0929261	0.746371	0.999521
GO_INTERSTRAND_CROSS_LINK_REPAIR	1.48283	1.81608	1.31395	1.00928	0.968356	0.053187	0.00583943	0.247257	0.999548	0.938258
GO_KINETOCHORE	2.19251	2.33079	1.56122	-1.44574	-1.50489	0.000186751	0.000126621	0.0186041	0.62124	0.639967
GO_MEIOSIS_I_CELL_CYCLE_PROCESS	1.77819	1.89364	1.67782	-0.71445	-0.943587	0.00225289	0.00105619	0.0131821	0.999548	0.979453
GO_MEIOTIC_CELL_CYCLE	1.6632	2.01784	1.50664	0.672755	-0.84025	0.000798901	0.000126621	0.0242166	0.999548	0.999521
GO_MEIOTIC_CELL_CYCLE_PROCESS	1.51047	1.88828	1.65062	0.669695	-0.880902	0.0119855	0.000274754	0.00712795	0.999548	0.999521
GO_METAPHASE_PLATE_CONGRESSION	1.70736	1.95183	1.54673	-1.01966	-1.11135	0.00844495	0.00109125	0.0590289	0.999548	0.81079
GO_MICROTUBULE_CYTOSKELETON_ORGANIZATION	1.30576	1.64341	1.0969	-0.998027	-1.05301	0.00991262	0.00012967	0.427686	0.999548	0.81079
GO_MICROTUBULE_CYTOSKELETON_ORGANIZATION_INVOLVED_IN_MITOSIS	1.82707	2.21848	1.56662	-1.04999	-1.09798	0.000377995	0.000126621	0.0164847	0.999548	0.81079
GO_MICROTUBULE_ORGANIZING_CENTER_ORGANIZATION	1.59204	1.82341	1.15013	-1.12069	-1.32499	0.00543427	0.000424498	0.414055	0.999548	0.639967
GO_MIDBODY	1.1873	1.5465	0.873588	-0.97658	-1.23636	0.177622	0.00694468	0.898389	0.999548	0.653387
GO_MITOTIC_CELL_CYCLE_CHECKPOINT	2.05723	2.29187	1.6129	-0.917305	-0.837532	0.000186751	0.000126621	0.0073642	0.999548	0.999521
GO_MITOTIC_DNA_INTEGRITY_CHECKPOINT	1.69293	2.03753	1.14886	-1.13616	-0.756357	0.0030602	0.000126621	0.427686	0.999548	0.999521
GO_MITOTIC_METAPHASE_PLATE_CONGRESSION	2.04165	2.00365	1.69574	0.679576	-0.99058	0.000332526	0.000727992	0.0253271	0.999548	0.900561
GO_MITOTIC_SPINDLE	1.19844	1.72248	0.954417	-1.0601	-1.16169	0.201974	0.00237018	0.759911	0.999548	0.738655
GO_MITOTIC_SPINDLE_ASSEMBLY	1.57717	1.9308	1.4191	-0.811496	-0.845617	0.0232698	0.00109125	0.137233	0.999548	0.999521
GO_MITOTIC_SPINDLE_ORGANIZATION	1.60999	2.10756	1.60485	-0.822982	-0.765393	0.0046327	0.000126621	0.015204	0.999548	0.999521
GO_MORPHOGENESIS_OF_AN_EPITHELIUM	1.40868	1.53643	1.34326	1.03603	0.847114	0.00287555	0.000644021	0.0493485	0.999548	0.999521
GO_MUSCLE_CELL_MIGRATION	1.69208	1.77965	1.23208	1.01564	-1.08309	0.0125952	0.00792454	0.359913	0.999548	0.842973
GO_NEGATIVE_REGULATION_OF_CELL_CYCLE_G2_M_PHASE_TRANSITION	2.23095	2.35947	1.96293	1.21705	1.12287	0.000186751	0.000126621	0.000246228	0.984145	0.81079
GO_NEGATIVE_REGULATION_OF_CELL_CYCLE_PHASE_TRANSITION	2.4469	2.53286	1.8148	0.765979	-0.807803	0.000186751	0.000126621	0.000246228	0.999548	0.999521
GO_NEGATIVE_REGULATION_OF_CHROMOSOME_ORGANIZATION	1.71184	2.00871	1.37479	0.858664	0.803543	0.00112811	0.000126621	0.123409	0.999548	0.999521
GO_NEGATIVE_REGULATION_OF_CHROMOSOME_SEGREGATION	2.01515	2.05269	1.71384	0.743781	-0.658137	0.000899266	0.000660429	0.0242166	0.999548	0.999521
GO_NEGATIVE_REGULATION_OF_METAPHASE_ANAPHASE_TRANSITION_OF_CELL_CYCLE	2.08039	2.08589	1.85676	0.83463	-0.760931	0.000407971	0.000532854	0.00712795	0.999548	0.999521
GO_NEGATIVE_REGULATION_OF_MITOTIC_CELL_CYCLE	2.19181	2.42935	1.74793	-0.963431	-0.916659	0.000186751	0.000126621	0.00037048	0.999548	0.999521
GO_NEGATIVE_REGULATION_OF_NUCLEAR_DIVISION	1.78279	2.05979	1.60881	-0.874667	-0.939504	0.00574567	0.000411464	0.0465293	0.999548	0.979453
GO_NEGATIVE_REGULATION_OF_ORGANELLE_ORGANIZATION	1.14378	1.47934	1.1533	0.713504	-0.760208	0.170557	0.00253447	0.329795	0.999548	0.999521
GO_NEGATIVE_REGULATION_OF_WNT_SIGNALING_PATHWAY	1.53459	1.69994	1.66443	1.17485	1.10807	0.0057724	0.000990943	0.00344219	0.999548	0.81079
GO_NUCLEAR_REPLICATION_FORK	1.42511	2.11513	1.47278	-0.662567	-0.848695	0.0937383	0.000410422	0.132375	0.999548	0.999521
GO_ORGANELLE_ENVELOPE_LUMEN	1.84427	2.03324	1.92947	1.38627	1.27885	0.000798225	0.000191377	0.000549077	0.709697	0.698861
GO_PALLIUM_DEVELOPMENT	1.55353	1.42167	0.808952	-1.46701	-1.3926	0.00917517	0.0430506	0.93507	0.62124	0.639967
GO_POLYMERIC_CYTOSKELETAL_FIBER	1.17734	1.35839	1.18306	0.839573	0.72627	0.0831916	0.00682724	0.231975	0.999548	0.999521
GO_POSITIVE_REGULATION_OF_CELL_CYCLE	1.96006	2.08144	1.21121	-1.11086	-1.1481	0.000186751	0.000126621	0.228742	0.999548	0.738655
GO_POSITIVE_REGULATION_OF_CELL_CYCLE_PHASE_TRANSITION	1.79337	2.0637	1.41874	-0.915515	-0.822463	0.00140114	0.000126621	0.11945	0.999548	0.999521
GO_POSITIVE_REGULATION_OF_CELL_CYCLE_PROCESS	2.01167	2.1976	1.26816	-1.22346	-1.23784	0.000186751	0.000126621	0.168127	0.712298	0.640928
GO_POSITIVE_REGULATION_OF_CELL_POPULATION_PROLIFERATION	1.62996	1.58156	1.31212	0.906794	-0.956709	0.000211612	0.000129848	0.0465293	0.999548	0.999521
GO_POSITIVE_REGULATION_OF_DEFENSE_RESPONSE	1.80632	1.74422	1.56029	1.09113	0.778959	0.000186751	0.000660429	0.0103304	0.999548	0.999521
GO_POSITIVE_REGULATION_OF_DNA_REPLICATION	2.07387	2.1877	1.03796	-0.789529	-1.21219	0.000407971	0.000261342	0.613714	0.999548	0.738655
GO_POSITIVE_REGULATION_OF_FIBROBLAST_PROLIFERATION	1.88922	2.00508	1.63869	1.0872	0.636363	0.00433907	0.00195542	0.0532772	0.999548	0.999521
GO_POSITIVE_REGULATION_OF_GENE_EXPRESSION_EPIGENETIC	2.00722	2.18856	1.5729	0.905444	0.722437	0.000602526	0.000189869	0.06183	0.999548	0.999521
GO_POSITIVE_REGULATION_OF_IMMUNE_RESPONSE	1.46907	1.43738	1.08982	0.968055	0.783736	0.000730907	0.00375663	0.462893	0.999548	0.999521
GO_POSITIVE_REGULATION_OF_MITOTIC_CELL_CYCLE	1.99227	2.06509	1.37265	-0.858897	-1.22392	0.000186751	0.000126621	0.120757	0.999548	0.709788
GO_POSITIVE_REGULATION_OF_RESPONSE_TO_EXTERNAL_STIMULUS	1.70527	1.63192	1.35102	0.931325	-0.673698	0.000186751	0.000749646	0.0703115	0.999548	0.999521
GO_PROTEIN_DNA_COMPLEX	1.4857	1.85577	1.18154	-1.36443	-1.46572	0.0279679	0.000876824	0.386454	0.709697	0.639967
GO_PROTEIN_DNA_COMPLEX_SUBUNIT_ORGANIZATION	2.2057	2.49523	1.85134	0.818063	0.785082	0.000186751	0.000126621	0.00037048	0.999548	0.999521
GO_PROTEIN_LOCALIZATION_TO_CHROMOSOME	2.01735	2.23746	1.28957	-0.928627	0.775692	0.000186751	0.000126621	0.242483	0.999548	0.999521
GO_RECOMBINATIONAL_REPAIR	1.88547	2.1815	1.35834	0.758703	-0.745247	0.000259547	0.000126621	0.132375	0.999548	0.999521
GO_REGENERATION	1.54836	1.66114	1.11096	-0.803781	-0.947325	0.00946296	0.00411174	0.486194	0.999548	0.979453
GO_REGULATION_OF_BINDING	1.70759	1.83548	1.49093	1.05947	0.700675	0.000186751	0.000126621	0.0123836	0.999548	0.999521
GO_REGULATION_OF_CELL_CYCLE_G2_M_PHASE_TRANSITION	1.92715	2.22876	1.69114	0.720505	0.688367	0.000186751	0.000126621	0.00183761	0.999548	0.999521
GO_REGULATION_OF_CELL_DIVISION	1.51761	1.60753	0.923322	-1.50781	-1.48938	0.0139112	0.00792454	0.810416	0.62124	0.639967
GO_REGULATION_OF_CENTROSOME_CYCLE	1.89779	2.07788	1.30154	-0.837403	-1.36506	0.0020211	0.000264086	0.25699	0.999548	0.639967
GO_REGULATION_OF_CHROMOSOME_ORGANIZATION	1.87795	2.28378	1.60267	0.973538	1.04283	0.000186751	0.000126621	0.00202512	0.999548	0.882213
GO_REGULATION_OF_CHROMOSOME_SEGREGATION	2.34405	2.43977	1.51934	-0.833906	-0.934785	0.000186751	0.000126621	0.0465293	0.999548	0.999521
GO_REGULATION_OF_CHROMOSOME_SEPARATION	2.19757	2.28129	1.74345	0.965698	0.913101	0.000186751	0.000126621	0.0111851	0.999548	0.999521
GO_REGULATION_OF_CYCLIN_DEPENDENT_PROTEIN_KINASE_ACTIVITY	1.99859	2.09803	1.72673	0.894341	0.918356	0.000248317	0.000126621	0.00715548	0.999548	0.999521
GO_REGULATION_OF_CYTOKINESIS	1.67337	1.90117	1.02486	-1.16969	-1.41558	0.00722156	0.000990943	0.626316	0.999548	0.639967
GO_REGULATION_OF_CYTOSKELETON_ORGANIZATION	1.31362	1.39847	0.913077	-0.855922	-1.03776	0.0113761	0.00532202	0.882537	0.999548	0.871406
GO_REGULATION_OF_DEFENSE_RESPONSE	1.47539	1.38998	1.32484	1.07512	1.04766	0.000621054	0.00767934	0.0590289	0.999548	0.882213
GO_REGULATION_OF_DNA_DEPENDENT_DNA_REPLICATION	1.49087	2.25456	1.42952	1.00185	-0.772087	0.0552125	0.000126621	0.149393	0.999548	0.999521
GO_REGULATION_OF_DNA_METABOLIC_PROCESS	1.85272	2.25923	1.45625	0.802678	-0.841978	0.000186751	0.000126621	0.0144385	0.999548	0.999521
GO_REGULATION_OF_DNA_REPAIR	1.45546	1.86087	1.235	-0.931981	-1.01741	0.0226011	0.000424498	0.278698	0.999548	0.882213
GO_REGULATION_OF_DNA_REPLICATION	1.88572	2.38385	1.38042	0.925261	-0.990793	0.000250083	0.000126621	0.132375	0.999548	0.900561
GO_REGULATION_OF_IMMUNE_RESPONSE	1.44916	1.36004	1.09328	0.970572	0.873788	0.000684578	0.00618541	0.440777	0.999548	0.999521
GO_REGULATION_OF_MICROTUBULE_BASED_PROCESS	1.15361	1.47991	0.874933	-0.946529	-1.01238	0.21062	0.00978282	0.905095	0.999548	0.883187
GO_REGULATION_OF_RESPONSE_TO_BIOTIC_STIMULUS	1.79498	1.66594	1.32835	0.989698	0.8409	0.000186751	0.000616435	0.0934551	0.999548	0.999521
GO_REGULATION_OF_SIGNAL_TRANSDUCTION_BY_P53_CLASS_MEDIATOR	1.85805	1.95594	1.303	0.985181	0.858022	0.000186751	0.000126621	0.161562	0.999548	0.999521
GO_REGULATION_OF_SISTER_CHROMATID_SEGREGATION	2.21342	2.33259	1.61343	0.763114	0.776466	0.000186751	0.000126621	0.025829	0.999548	0.999521
GO_REGULATION_OF_TRANSCRIPTION_INVOLVED_IN_G1_S_TRANSITION_OF_MITOTIC_CELL_CYCLE	2.40834	2.44509	1.64141	-0.6157	-1.25199	0.000186751	0.000126621	0.0516722	0.999548	0.738655
GO_REGULATION_OF_UBIQUITIN_PROTEIN_TRANSFERASE_ACTIVITY	1.77817	1.6899	1.32443	0.804974	0.877689	0.00574567	0.0149296	0.24083	0.999548	0.999521
GO_REPLICATION_FORK	1.66117	2.3422	1.74768	0.854522	0.600968	0.00961407	0.000126621	0.00950963	0.999548	0.999521
GO_RESPONSE_TO_IONIZING_RADIATION	1.75736	2.00023	0.978127	-0.966576	-1.09842	0.000579536	0.000126621	0.717203	0.999548	0.81079
GO_RESPONSE_TO_RADIATION	1.56802	1.69747	1.04565	-0.913334	-0.928815	0.000186751	0.000126621	0.57219	0.999548	0.999521
GO_SIGNAL_TRANSDUCTION_BY_P53_CLASS_MEDIATOR	1.82749	2.04062	1.28741	0.730583	0.732548	0.000186751	0.000126621	0.140021	0.999548	0.999521
GO_SIGNAL_TRANSDUCTION_IN_RESPONSE_TO_DNA_DAMAGE	1.85556	2.08051	1.06782	-1.29898	-0.930897	0.000186751	0.000126621	0.552076	0.712298	0.999521
GO_SIGNAL_TRANSDUCTION_INVOLVED_IN_CELL_CYCLE_CHECKPOINT	1.90728	2.1077	1.16705	-1.28881	-1.08261	0.000621054	0.000191377	0.424929	0.746371	0.828744
GO_SISTER_CHROMATID_COHESION	1.66504	1.86287	0.957837	-1.05704	-1.18989	0.0139112	0.0030794	0.741752	0.999548	0.738655
GO_SITE_OF_DNA_DAMAGE	1.43577	1.95615	0.783757	-0.806171	-1.14136	0.0522994	0.000411953	0.93507	0.999548	0.805429
GO_SITE_OF_DOUBLE_STRAND_BREAK	1.36326	1.73059	0.89585	-0.602374	-0.931984	0.106127	0.0090329	0.817924	0.999548	0.996356
GO_SPINDLE_ASSEMBLY	1.35864	1.79436	1.30325	-0.894192	-0.93429	0.0662937	0.00118553	0.207542	0.999548	0.999521
GO_SPINDLE_MICROTUBULE	1.83716	2.01247	1.24101	0.458256	-0.685053	0.00267568	0.000411464	0.329795	0.999548	0.999521
GO_SPINDLE_MIDZONE	1.71507	1.90789	1.36994	-0.810835	-1.17011	0.0157248	0.00410259	0.228742	0.999548	0.805429
GO_SPINDLE_ORGANIZATION	1.53299	1.96785	1.55432	-0.733949	0.752371	0.00521741	0.000126621	0.0134814	0.999548	0.999521
GO_SPINDLE_POLE	1.65049	2.03575	1.19963	-1.00642	-1.06028	0.00162085	0.000126621	0.319265	0.999548	0.848781
GO_STEM_CELL_DIFFERENTIATION	2.05858	2.07937	1.69733	0.853892	-0.732626	0.000186751	0.000126621	0.00184592	0.999548	0.999521
GO_TELENCEPHALON_DEVELOPMENT	1.68221	1.52971	1.03544	-1.24944	-1.35203	0.000699543	0.00968972	0.602406	0.721946	0.639967
GO_TELOMERE_MAINTENANCE_VIA_SEMI_CONSERVATIVE_REPLICATION	2.03798	2.20745	2.04824	-0.781323	-1.01448	0.00117192	0.000405926	0.001581	0.999548	0.889368
GO_TELOMERE_ORGANIZATION	2.13544	2.63824	1.82499	0.941728	0.882297	0.000186751	0.000126621	0.00037048	0.999548	0.999521
GO_TISSUE_MORPHOGENESIS	1.59653	1.71255	1.33098	0.955434	-0.793759	0.000201263	0.00012967	0.0465293	0.999548	0.999521
GO_TYPE_I_INTERFERON_PRODUCTION	1.41731	1.68747	1.47542	1.1529	1.14016	0.0435513	0.00411174	0.0625193	0.999548	0.81079
GO_UBIQUITIN_LIGASE_COMPLEX	1.59097	1.51816	0.928656	-0.98865	-1.03283	0.000680124	0.00311171	0.821587	0.999548	0.882213
GO_VIRAL_LIFE_CYCLE	1.73335	1.88347	1.37231	0.741097	-0.973731	0.000186751	0.000126621	0.0585299	0.999548	0.953026
HALLMARK_E2F_TARGETS	2.99057	3.24825	2.49655	0.898331	-0.989422	0.000186751	0.000126621	0.000246228	0.999548	0.908386
HALLMARK_EPITHELIAL_MESENCHYMAL_TRANSITION	1.79393	1.62256	1.76645	0.868554	0.618964	0.000376447	0.00676788	0.00253946	0.999548	0.999521
HALLMARK_ESTROGEN_RESPONSE_LATE	1.42724	1.60271	1.42606	0.937474	0.66057	0.027987	0.00632554	0.0737091	0.999548	0.999521
HALLMARK_G2M_CHECKPOINT	2.89913	3.05146	2.13509	0.64608	-1.00089	0.000186751	0.000126621	0.000246228	0.999548	0.900561
HALLMARK_INFLAMMATORY_RESPONSE	2.00126	1.415	1.22281	0.784189	-1.09939	0.000186751	0.0616178	0.332649	0.999548	0.81079
HALLMARK_MITOTIC_SPINDLE	1.28153	1.75546	-0.856488	-1.40642	-1.33807	0.0688689	0.000728064	0.93507	0.62124	0.639967
HALLMARK_MTORC1_SIGNALING	2.46918	2.50863	1.91669	0.626955	-1.00855	0.000186751	0.000126621	0.000246228	0.999548	0.883187
HALLMARK_MYC_TARGETS_V1	3.27483	3.31303	2.58854	0.832535	-1.02211	0.000186751	0.000126621	0.000246228	0.999548	0.882213
HALLMARK_P53_PATHWAY	1.5919	1.01208	1.32375	0.826841	0.87697	0.00274668	0.530807	0.140021	0.999548	0.999521
HALLMARK_TGF_BETA_SIGNALING	1.854	1.6808	1.56353	1.09403	-1.04101	0.00381782	0.0162325	0.0653765	0.999548	0.882213
HALLMARK_TNFA_SIGNALING_VIA_NFKB	2.65799	1.82984	1.87626	1.43722	1.00372	0.000186751	0.000198044	0.00037048	0.62124	0.900561
HALLMARK_UV_RESPONSE_UP	2.30814	2.1934	2.05562	0.974418	-0.788327	0.000186751	0.000126621	0.000246228	0.999548	0.999521
REACTOME_ACTIVATION_OF_ATR_IN_RESPONSE_TO_REPLICATION_STRESS	2.31364	2.49226	1.83366	0.725216	-0.988904	0.000186751	0.000126621	0.00925099	0.999548	0.906204
REACTOME_ACTIVATION_OF_THE_PRE_REPLICATIVE_COMPLEX	2.32004	2.51216	1.96535	0.65551	-0.862127	0.000186751	0.000126621	0.00289714	0.999548	0.999521
REACTOME_ANTIGEN_PROCESSING_CROSS_PRESENTATION	2.03904	1.983	2.01492	1.48863	1.36883	0.000186751	0.000191377	0.000385401	0.62124	0.639967
REACTOME_ANTIVIRAL_MECHANISM_BY_IFN_STIMULATED_GENES	1.86345	1.94167	1.13951	-0.940576	-0.818712	0.00105406	0.000411953	0.454264	0.999548	0.999521
REACTOME_APC_C_CDC20_MEDIATED_DEGRADATION_OF_CYCLIN_B	1.8754	1.79555	1.74451	0.970789	1.46092	0.00661099	0.0145873	0.0282035	0.999548	0.639967
REACTOME_APC_C_CDH1_MEDIATED_DEGRADATION_OF_CDC20_AND_OTHER_APC_C_CDH1_TARGETED_PROTEINS_IN_LATE_MITOSIS_EARLY_G1	2.56204	2.45977	2.39414	1.49499	1.51097	0.000186751	0.000126621	0.000246228	0.62124	0.639967
REACTOME_APC_C_MEDIATED_DEGRADATION_OF_CELL_CYCLE_PROTEINS	2.70392	2.64393	2.35637	1.23956	1.11917	0.000186751	0.000126621	0.000246228	0.968513	0.81079
REACTOME_APC_CDC20_MEDIATED_DEGRADATION_OF_NEK2A	1.92683	1.88669	1.75928	0.713691	1.28725	0.00400221	0.00708941	0.025122	0.999548	0.738655
REACTOME_ATTENUATION_PHASE	2.04981	2.28749	1.846	1.08757	0.720045	0.00144776	0.000188239	0.0123623	0.999548	0.999521
REACTOME_CELL_CYCLE_CHECKPOINTS	2.89218	2.99217	2.18182	0.73799	-0.933232	0.000186751	0.000126621	0.000246228	0.999548	0.999521
REACTOME_CELL_CYCLE_MITOTIC	2.74727	2.93253	2.02775	-1.00045	-1.12637	0.000210062	0.00012967	0.000246228	0.999548	0.709788
REACTOME_CELLULAR_RESPONSES_TO_EXTERNAL_STIMULI	2.05175	2.02541	1.66452	0.752876	-0.803206	0.000210062	0.00012967	0.000246228	0.999548	0.999521
REACTOME_CELLULAR_SENESCENCE	1.8736	1.9345	1.23286	0.937039	-0.944612	0.000186751	0.000196212	0.2848	0.999548	0.990953
REACTOME_CHROMOSOME_MAINTENANCE	2.25178	2.52619	1.88174	-0.827859	-1.11569	0.000186751	0.000126621	0.000700574	0.999548	0.81079
REACTOME_COOPERATION_OF_PREFOLDIN_AND_TRIC_CCT_IN_ACTIN_AND_TUBULIN_FOLDING	2.07244	1.99787	1.92399	0.980984	0.894539	0.000717968	0.00267778	0.00596281	0.999548	0.999521
REACTOME_CYCLIN_A_B1_B2_ASSOCIATED_EVENTS_DURING_G2_M_TRANSITION	2.0971	2.22502	1.87478	-1.0743	-1.71815	0.000576068	0.000188239	0.00960698	0.999548	0.639967
REACTOME_DNA_DAMAGE_BYPASS	1.71514	2.088	1.4162	-0.996822	-0.813722	0.0113761	0.000466712	0.163571	0.999548	0.999521
REACTOME_DNA_DOUBLE_STRAND_BREAK_REPAIR	1.82982	2.33857	1.51746	0.707641	-0.77821	0.000377995	0.000126621	0.0315242	0.999548	0.999521
REACTOME_DNA_REPAIR	1.89088	2.42683	1.59225	0.894004	0.945125	0.000186751	0.000126621	0.00269529	0.999548	0.999521
REACTOME_DNA_REPLICATION	2.97311	3.04802	2.53372	1.17384	1.0545	0.000186751	0.000126621	0.000246228	0.999548	0.882213
REACTOME_DNA_REPLICATION_PRE_INITIATION	2.80198	2.83922	2.51018	1.18711	0.9744	0.000186751	0.000126621	0.000246228	0.999548	0.938258
REACTOME_DNA_STRAND_ELONGATION	2.2738	2.44553	2.08349	-0.814825	-1.12118	0.000186751	0.000126621	0.00041286	0.999548	0.81079
REACTOME_E2F_MEDIATED_REGULATION_OF_DNA_REPLICATION	1.9809	2.17329	1.53419	0.597686	-0.886273	0.00259363	0.000453055	0.126027	0.999548	0.999521
REACTOME_EPIGENETIC_REGULATION_OF_GENE_EXPRESSION	1.69406	1.99374	1.39196	0.784682	-0.961808	0.00433907	0.000268841	0.132375	0.999548	0.938258
REACTOME_EXTENSION_OF_TELOMERES	1.77943	2.2565	1.6973	0.54198	-0.810889	0.00574567	0.000126621	0.0229741	0.999548	0.999521
REACTOME_FORMATION_OF_TUBULIN_FOLDING_INTERMEDIATES_BY_CCT_TRIC	1.86817	1.84591	1.79635	-0.798825	-0.979684	0.00688458	0.012148	0.0234681	0.999548	0.924127
REACTOME_G0_AND_EARLY_G1	2.15742	2.11428	1.28081	-1.53717	-1.59051	0.000219916	0.000994885	0.33831	0.709671	0.639967
REACTOME_G1_S_DNA_DAMAGE_CHECKPOINTS	2.56706	2.59515	2.37128	1.21954	1.0387	0.000186751	0.000126621	0.000246228	0.999548	0.882213
REACTOME_G1_S_SPECIFIC_TRANSCRIPTION	2.32901	2.3077	1.49134	-1.36623	-1.39138	0.000186751	0.000126621	0.135679	0.752027	0.642407
REACTOME_G2_M_CHECKPOINTS	2.71124	2.81436	2.20138	1.01977	0.812108	0.000186751	0.000126621	0.000246228	0.999548	0.999521
REACTOME_HEDGEHOG_OFF_STATE	1.76758	1.85667	1.85652	0.914797	0.86324	0.0010909	0.000749646	0.000825601	0.999548	0.999521
REACTOME_HOMOLOGOUS_DNA_PAIRING_AND_STRAND_EXCHANGE	1.94789	2.26921	1.2163	-0.727742	-0.866893	0.00225289	0.000189401	0.386454	0.999548	0.999521
REACTOME_HOMOLOGY_DIRECTED_REPAIR	1.88194	2.23861	1.46797	-0.975184	-0.909182	0.000186751	0.000126621	0.0661836	0.999548	0.999521
REACTOME_HSP90_CHAPERONE_CYCLE_FOR_STEROID_HORMONE_RECEPTORS_SHR_	2.13678	2.31771	1.74811	-1.10392	-1.37584	0.000186751	0.000126621	0.0184179	0.999548	0.639967
REACTOME_INHIBITION_OF_THE_PROTEOLYTIC_ACTIVITY_OF_APC_C_REQUIRED_FOR_THE_ONSET_OF_ANAPHASE_BY_MITOTIC_SPINDLE_CHECKPOINT_COMPONENTS	1.93655	1.90912	1.70526	0.863576	1.44542	0.00433907	0.00676788	0.0415903	0.999548	0.639967
REACTOME_INTERFERON_SIGNALING	1.36315	1.57108	1.25954	1.11699	0.990006	0.0460939	0.00801608	0.235203	0.999548	0.924127
REACTOME_INTERLEUKIN_4_AND_INTERLEUKIN_13_SIGNALING	1.88072	1.55222	1.2662	0.880704	-0.762668	0.0025673	0.037409	0.314514	0.999548	0.999521
REACTOME_LAGGING_STRAND_SYNTHESIS	1.83562	2.13234	1.8934	-0.702861	-1.03855	0.0093871	0.000749646	0.00858083	0.999548	0.882213
REACTOME_M_PHASE	2.55283	2.65973	1.84167	-0.990118	-1.02065	0.00018895	0.000126621	0.000246228	0.999548	0.882213
REACTOME_MAPK_FAMILY_SIGNALING_CASCADES	1.88033	1.75077	1.2688	0.735399	-0.963612	0.000186751	0.000208663	0.163588	0.999548	0.979453
REACTOME_MEIOSIS	1.06795	1.86085	1.36062	0.597725	0.830344	0.449084	0.00389544	0.210795	0.999548	0.999521
REACTOME_MEIOTIC_RECOMBINATION	1.41051	2.09636	1.56866	1.17264	1.23196	0.130914	0.000944111	0.102044	0.999548	0.77549
REACTOME_MITOCHONDRIAL_PROTEIN_IMPORT	2.43672	2.40018	2.28499	1.58344	1.36627	0.000186751	0.000126621	0.000246228	0.62124	0.639967
REACTOME_MITOTIC_G1_PHASE_AND_G1_S_TRANSITION	2.75271	2.92795	2.38377	0.753805	-0.633733	0.000186751	0.000126621	0.000246228	0.999548	0.999521
REACTOME_MITOTIC_G2_G2_M_PHASES	2.23313	2.40553	1.8765	0.732607	0.774661	0.000186751	0.000126621	0.000246228	0.999548	0.999521
REACTOME_MITOTIC_METAPHASE_AND_ANAPHASE	2.88611	2.8792	2.17503	-0.990554	-1.07305	0.000186751	0.000126621	0.000246228	0.999548	0.81079
REACTOME_MITOTIC_PROMETAPHASE	2.12209	2.41219	1.44989	-1.30863	-1.33392	0.000186751	0.000126621	0.0366792	0.709671	0.639967
REACTOME_MITOTIC_SPINDLE_CHECKPOINT	2.45889	2.60821	1.7325	-1.30149	-1.19535	0.000186751	0.000126621	0.00421445	0.712298	0.738655
REACTOME_NGF_STIMULATED_TRANSCRIPTION	1.93639	1.71982	1.78591	0.953077	-0.629239	0.00275103	0.0206623	0.0174567	0.999548	0.999521
REACTOME_NUCLEAR_EVENTS_KINASE_AND_TRANSCRIPTION_FACTOR_ACTIVATION_	2.06982	1.85514	1.59961	0.773854	-1.05194	0.000186751	0.00393527	0.0510513	0.999548	0.882213
REACTOME_PCNA_DEPENDENT_LONG_PATCH_BASE_EXCISION_REPAIR	1.85833	2.08563	2.04388	0.627691	-0.577509	0.00839514	0.0011437	0.001581	0.999548	0.999521
REACTOME_PHOSPHORYLATION_OF_THE_APC_C	1.87633	1.86792	1.67538	1.15424	1.63521	0.00688458	0.00973747	0.0529151	0.999548	0.639967
REACTOME_POLO_LIKE_KINASE_MEDIATED_EVENTS	1.85658	1.88963	1.51152	-0.773041	-1.43921	0.00816465	0.00877447	0.144459	0.999548	0.639967
REACTOME_POLYMERASE_SWITCHING_ON_THE_C_STRAND_OF_THE_TELOMERE	1.12343	1.8576	1.40987	-0.804641	-1.08823	0.397707	0.00893269	0.208377	0.999548	0.871406
REACTOME_PROCESSING_OF_DNA_DOUBLE_STRAND_BREAK_ENDS	1.99312	2.24485	1.3166	-1.1215	-1.17918	0.000186751	0.000126621	0.235724	0.999548	0.747385
REACTOME_PROCESSIVE_SYNTHESIS_ON_THE_LAGGING_STRAND	1.54074	1.97099	1.67142	-0.806729	-1.01185	0.0817178	0.00408318	0.057419	0.999548	0.900561
REACTOME_PROTEIN_FOLDING	2.04346	1.88546	1.45281	0.885389	0.841905	0.000186751	0.00134925	0.0987854	0.999548	0.999521
REACTOME_PROTEIN_LOCALIZATION	1.88732	2.03443	2.02904	1.28385	1.19239	0.000186751	0.000126621	0.000246228	0.721946	0.738655
REACTOME_REGULATION_OF_TP53_ACTIVITY	1.69901	1.9186	0.920473	-0.89287	-1.07653	0.000877369	0.000126621	0.817924	0.999548	0.81079
REACTOME_REGULATION_OF_TP53_ACTIVITY_THROUGH_PHOSPHORYLATION	2.0523	2.13863	1.19579	0.584439	-0.931305	0.000186751	0.000126621	0.368958	0.999548	0.999521
REACTOME_RESOLUTION_OF_AP_SITES_VIA_THE_MULTIPLE_NUCLEOTIDE_PATCH_REPLACEMENT_PATHWAY	1.79962	2.11754	2.01983	0.593831	-0.662554	0.0119855	0.000752373	0.00202947	0.999548	0.999521
REACTOME_RESOLUTION_OF_SISTER_CHROMATID_COHESION	2.47803	2.67049	1.78421	-1.49275	-1.55354	0.000186751	0.000126621	0.00208916	0.62124	0.639967
REACTOME_RHO_GTPASE_EFFECTORS	1.92207	2.23787	1.33992	-1.20497	-1.5	0.000186751	0.000126621	0.0929261	0.740096	0.639967
REACTOME_RHO_GTPASES_ACTIVATE_FORMINS	2.39265	2.55552	1.69361	-1.37831	-1.54203	0.000186751	0.000126621	0.00426946	0.709671	0.639967
REACTOME_S_PHASE	2.83421	2.92633	2.31582	0.635428	0.672393	0.000186751	0.000126621	0.000246228	0.999548	0.999521
REACTOME_SENESCENCE_ASSOCIATED_SECRETORY_PHENOTYPE_SASP_	1.90253	2.07916	1.60774	0.773794	1.01727	0.00316189	0.000536981	0.0516722	0.999548	0.89297
REACTOME_SEPARATION_OF_SISTER_CHROMATIDS	2.7464	2.79152	2.18716	-0.998353	-1.00887	0.000186751	0.000126621	0.000246228	0.999548	0.883187
REACTOME_SIGNALING_BY_EGFR_IN_CANCER	1.87471	1.36193	-0.821864	-1.04566	-1.36599	0.00691096	0.163837	0.888182	0.999548	0.653387
REACTOME_SIGNALING_BY_HEDGEHOG	1.57079	1.67333	1.56385	-0.885481	-0.922394	0.00495955	0.00325883	0.0185331	0.999548	0.999521
REACTOME_SIGNALING_BY_NTRKS	1.62308	1.21359	1.13798	-0.820151	-1.03579	0.00432793	0.187445	0.440777	0.999548	0.882213
REACTOME_SIGNALING_BY_RECEPTOR_TYROSINE_KINASES	1.40354	1.25651	0.857002	-0.874848	-1.23671	0.00308678	0.0482203	0.93507	0.999548	0.639967
REACTOME_SIGNALING_BY_RHO_GTPASES	1.46536	1.86205	1.07144	-1.25867	-1.43498	0.00176288	0.000126621	0.511788	0.62124	0.639967
REACTOME_SUMOYLATION	1.9758	2.16997	1.58585	0.978571	0.941691	0.000186751	0.000126621	0.0103304	0.999548	0.999521
REACTOME_SUMOYLATION_OF_DNA_REPLICATION_PROTEINS	2.2895	2.38893	1.83226	-0.987632	-1.13257	0.000186751	0.000126621	0.00739908	0.999548	0.81079
REACTOME_SWITCHING_OF_ORIGINS_TO_A_POST_REPLICATIVE_STATE	2.77073	2.72719	2.33971	1.40528	1.38631	0.000186751	0.000126621	0.000246228	0.709671	0.639967
REACTOME_TELOMERE_C_STRAND_LAGGING_STRAND_SYNTHESIS	1.39174	2.02134	1.49463	-0.845795	-1.01408	0.120897	0.00165443	0.126301	0.999548	0.883187
REACTOME_TELOMERE_MAINTENANCE	1.91172	2.34007	1.76321	0.560043	-0.662408	0.000861654	0.000126621	0.00902184	0.999548	0.999521
REACTOME_THE_ROLE_OF_GTSE1_IN_G2_M_PROGRESSION_AFTER_G2_CHECKPOINT	2.61501	2.47337	2.47212	1.16884	0.965672	0.000186751	0.000126621	0.000246228	0.999548	0.949087
REACTOME_TP53_REGULATES_TRANSCRIPTION_OF_CELL_CYCLE_GENES	2.26644	2.55621	1.31819	-1.31965	-1.27627	0.000186751	0.000126621	0.253398	0.746371	0.709788
REACTOME_TRANSCRIPTIONAL_REGULATION_BY_E2F6	1.8122	1.71296	0.88493	-1.15044	-1.33199	0.00726047	0.0206623	0.817924	0.999548	0.653387
REACTOME_TRANSCRIPTIONAL_REGULATION_BY_TP53	2.11235	2.22022	1.41841	-0.811684	-0.905871	0.00018895	0.000126621	0.0186041	0.999548	0.999521
REACTOME_TRANSCRIPTIONAL_REGULATION_OF_GRANULOPOIESIS	2.02228	2.0924	1.38558	0.939932	-0.866884	0.00222289	0.0011437	0.237898	0.999548	0.999521
REACTOME_TRNA_PROCESSING	2.47337	2.43992	2.14887	1.46707	1.51441	0.000186751	0.000126621	0.000246228	0.62124	0.639967
